# Causal role of L-glutamine in sickle cell disease painful crises: a Mendelian randomization analysis

**DOI:** 10.1101/872358

**Authors:** Yann Iboudo, Melanie E. Garrett, Pablo Bartolucci, Carlo Brugnara, Clary B. Clish, Joel N. Hirschhorn, Frédéric Galactéros, Allison E. Ashley-Koch, Marilyn J. Telen, Guillaume Lettre

## Abstract

In a recent clinical trial, the metabolite L-glutamine was shown to reduce painful crises in sickle cell disease (SCD) patients. To confirm this observation and identify other metabolites implicated in SCD clinical heterogeneity, we profiled 129 metabolites in the plasma of 705 SCD patients. We tested correlations between metabolite levels and six SCD-related complications (painful crises, cholecystectomy, retinopathy, leg ulcer, priapism, aseptic necrosis) or estimated glomerular filtration rate (eGFR), and used Mendelian randomization (MR) to assess causality. We found a causal relationship between L-glutamine levels and painful crises (N=1,278, odds ratio (OR) [95% confidence interval] = 0.68 [0.52 – 0.89], *P*=0.0048). In two smaller SCD cohorts (N=299 and 406), the protective effect of L-glutamine was observed (OR=0.82 [0.50-1.34]), although the MR result was not significant (*P*=0.44). We identified 66 significant correlations between the levels of other metabolites and SCD-related complications or eGFR. We tested these correlations for causality using MR analyses and found no significant causal relationship. The baseline levels of quinolinic acid was associated with prospectively ascertained survival in SCD patients, and this effect was dependent on eGFR. Metabolomics provide a promising approach to prioritize small molecules that may serve as biomarkers or drug targets in SCD.
