## Supplemental Table 1-4 for "Causal role of L-glutamine in sickle cell disease painful crises: a Mendelian randomization analysis"

### Sheet: STable1
Supplementary Table 1. List of 129 known metabolites measured in the plasma of sickle cell disease (SCD) patients. For each metabolite, we provide the pathway, super pathway and identifier fro the human metabolome database (HMDB ID), as well as mean and standard deviation in the GEN-MOD and OMG SCD cohorts.
Metabolite name	Pathway	Super-Pathway	HMDB ID	GEN-MOD (n=406), mean ± SD	OMG (n=299), mean ± SD
cis-Aconitic acid	TCA Cycle	Energy	HMDB00072	8884 ± 3019	8885 ± 2956
Adipic acid	Fatty Acid Metabolism	Lipid	HMDB00448	1313 ± 455	1316 ± 427
Asymmetric dimethylarginine	Urea cycle; Arginine and Proline Metabolism	Amino Acid	HMDB01539	444393 ± 72185	446075 ± 77191
ADP	Purine Metabolism, Adenine containing	Nucleotide	HMDB01341	18054 ± 12642	18639 ± 13758
L-Alanine	Alanine and Aspartate Metabolism	Amino Acid	HMDB00161	59998 ± 12782	59940 ± 12878
Allantoin	Purine Metabolism, Urate metabolism	Nucleotide	HMDB00462	676 ± 384	676 ± 337
Glycerol 3-phosphate	Glycerolipid Metabolism	Lipid	HMDB00126	1591 ± 984	1553 ± 862
Glycerophosphocholine	Glycerolipid metabolism	Lipid	HMDB00086	6842 ± 16845	5746 ± 3714
2-Hydroxybutyric acid	Fatty Acid Metabolism(Monohydroxy)	Lipid	HMDB00008	6679 ± 2747	6678 ± 3093
2-Aminoisobutyric acid	Fatty Acid(Amino)	Lipid	HMDB01906	32743 ± 21713	34301 ± 39178
Adenosine monophosphate	Purine Metabolism, Adenine containing	Nucleotide	HMDB00045	6208 ± 5215	6513 ± 5460
L-Arginine	Urea cycle; Arginine and Proline Metabolism	Amino Acid	HMDB00517	17586 ± 4531	17400 ± 4551
L-Aspartic acid	Alanine and Aspartate Metabolism	Amino Acid	HMDB00191	5293 ± 6210	5456 ± 5240
Beta-Alanine	Pyrimidine Metabolism, Uracil containing	Nucleotide	HMDB00056	36372 ± 12875	36820 ± 11554
(R)-3-Hydroxybutyric acid	Fatty Acid Metabolism(Monohydroxy)	Lipid	HMDB00011	5044 ± 6145	4948 ± 6809
Betaine	Glycine, Serine and Threonine Metabolism	Amino Acid	HMDB00043	59411 ± 11694	59454 ± 10979
2-trans,4-cis-Decadienoylcarnitine	Fatty Acid Metabolism(Acyl Carnitine)	Lipid	HMDB13325	465 ± 396	484 ± 449
Decanoylcarnitine	Fatty Acid Metabolism(Acyl Carnitine)	Lipid	HMDB00651	2399 ± 1166	2401 ± 1235
trans-2-Dodecenoylcarnitine	Fatty Acid Metabolism(Acyl Carnitine)	Lipid	HMDB13326	1529 ± 665	1549 ± 704
Dodecanoylcarnitine	Fatty Acid Metabolism(Acyl Carnitine)	Lipid	HMDB02250	1579 ± 655	1580 ± 696
cis-5-Tetradecenoylcarnitine	Fatty Acid Metabolism(Acyl Carnitine)	Lipid	HMDB02014	2622 ± 1082	2631 ± 1120
3, 5-Tetradecadiencarnitine	Fatty Acid Metabolism(Acyl Carnitine)	Lipid	HMDB13331	2023 ± 898	2024 ± 888
Tetradecanoylcarnitine	Fatty Acid Metabolism(Acyl Carnitine)	Lipid	HMDB05066	1403 ± 480	1397 ± 511
L-Palmitoylcarnitine	Fatty Acid Metabolism(Acyl Carnitine)	Lipid	HMDB00222	3509 ± 950	3498 ± 960
Oleoylcarnitine	Fatty Acid Metabolism(Acyl Carnitine)	Lipid	HMDB05065	4550 ± 1571	4584 ± 1570
Linoleyl carnitine	Fatty Acid Metabolism(Acyl Carnitine)	Lipid	HMDB06469	3472 ± 1375	3464 ± 1277
Stearoylcarnitine	Fatty Acid Metabolism(Acyl Carnitine)	Lipid	HMDB00848	1732 ± 580	1735 ± 586
L-Acetylcarnitine	Fatty Acid Metabolism(Acyl Carnitine)	Lipid	HMDB00201	49819 ± 12632	50169 ± 13204
Arachidonyl carnitine	Fatty Acid Metabolism(Acyl Carnitine)	Lipid	HMDB06455	570 ± 396	567 ± 399
Arachidyl carnitine	Fatty Acid Metabolism(Acyl Carnitine)	Lipid	HMDB06460	3803 ± 3753	1184 ± 2405
Hexacosanoyl carnitine	Fatty Acid Metabolism(Acyl Carnitine)	Lipid	HMDB06347	2745 ± 799	2702 ± 806
Propionylcarnitine	Fatty Acid Metabolism(BCAA metabolism)	Lipid	HMDB00824	7206 ± 1892	7203 ± 1925
Methylmalonylcarnitine	Fatty Acid Metabolism(Acyl Carnitine)	Lipid	HMDB13133	9394 ± 7998	2921 ± 6050
Butyrylcarnitine	Fatty Acid Metabolism(BCAA metabolism)	Lipid	HMDB02013	4121 ± 1388	4164 ± 1572
Hydroxybutyrylcarnitine	Fatty Acid Metabolism(Acyl Carnitine)	Lipid	HMDB13127	650 ± 431	649 ± 415
Tiglylcarnitine	Leucine, Isoleucine and Valine Metabolism	Amino Acid	HMDB02366	400 ± 181	407 ± 220
Isovalerylcarnitine	Leucine, Isoleucine and Valine Metabolism	Amino Acid	HMDB00688	2017 ± 781	2019 ± 780
Glutarylcarnitine	Lysine Metabolism	Amino Acid	HMDB13130	965 ± 431	967 ± 460
Hexanoylcarnitine	Fatty Acid Metabolism(Acyl Carnitine)	Lipid	HMDB00705	1128 ± 431	1128 ± 424
Heptanoylcarnitine	Fatty Acid Metabolism(Acyl Carnitine)	Lipid	HMDB13238	4042 ± 4281	1148 ± 2632
L-Octanoylcarnitine	Fatty Acid Metabolism(Acyl Carnitine)	Lipid	HMDB00791	1087 ± 554	1083 ± 552
L-Carnitine	Carnitine Metabolism	Lipid	HMDB00062	100775 ± 14480	101134 ± 14787
Choline	Glycerolipid Metabolism	Lipid	HMDB00097	84240 ± 25097	86670 ± 28271
Citric acid	TCA Cycle	Energy	HMDB00094	287292 ± 74284	285379 ± 71045
Citrulline	Urea cycle; Arginine and Proline Metabolism	Amino Acid	HMDB00904	2231 ± 604	2240 ± 646
Cytidine monophosphate	Pyrimidine Metabolism	Nucleotide	HMDB00095	470 ± 600	511 ± 603
Cotinine	Tobacco Metabolite	Xenobiotics	HMDB01046	32010 ± 101622	13277 ± 20212
Creatine	Creatine Metabolism	Amino Acid	HMDB00064	690011 ± 598321	194960 ± 426744
Creatinine	Creatine Metabolism	Amino Acid	HMDB00562	127221 ± 32666	128871 ± 41657
L-Cystathionine	Methionine, Cysteine, SAM and Taurine Metabolism	Amino Acid	HMDB00099	200 ± 129	205 ± 152
Cytidine	Pyrimidine Metabolism	Nucleotide	HMDB00089	445 ± 478	416 ± 275
Cytosine	Pyrimidine Metabolism	Nucleotide	HMDB00630	2538 ± 3346	2234 ± 965
Dimethylglycine	Glycine, Serine and Threonine Metabolism	Amino Acid	HMDB00092	1792 ± 678	1797 ± 693
D-Glucose	Glycolysis, Gluconeogenesis, and Pyruvate Metabolism	Carbohydrate	HMDB00122	1748267 ± 821879	1789118 ± 645122
Fumaric acid	TCA Cycle	Energy	HMDB00134	5399 ± 2401	5412 ± 2245
Guanosine diphosphate	Purine Metabolism, Guanine containing	Nucleotide	HMDB01201	1204 ± 818	1218 ± 783
D-Glucuronic acid	Nucleotide Sugars, Pentose Metabolism	Carbohydrate	HMDB00127	4100 ± 4040	4070 ± 3014
L-Glutamine	Glutamate Metabolism	Amino Acid	HMDB00641	16113 ± 2774	16198 ± 3844
Glycine	Glycine, serine and threonine metabolism	Amino Acid	HMDB00123	849 ± 199	854 ± 194
Glycocholic acid	Primary Bile Acid Metabolism	Lipid	HMDB00138	6221 ± 6564	6556 ± 8398
Deoxycholic acid glycine conjugate	Secondary Bile Acid Metabolism	Lipid	HMDB00631	13009 ± 10345	13680 ± 15604
Guanosine monophosphate	Purine Metabolism, Guanine containing	Nucleotide	HMDB01397	1001 ± 1214	1152 ± 1595
Guanosine	Purine Metabolism, Guanine containing	Nucleotide	HMDB00133	436 ± 365	493 ± 697
Fructose 1,6-bisphosphate	Fructose, Mannose, Galactose, Starch, and Sucrose Metabolism	Carbohydrate	HMDB01058	753 ± 479	781 ± 696
Fructose 6-phosphate	Fructose, Mannose, Galactose, Starch, and Sucrose Metabolism	Carbohydrate	HMDB00124	2265 ± 1497	2493 ± 2152
Hippuric acid	Benzoate Metabolism	Xenobiotics	HMDB00714	13978 ± 34253	12778 ± 20920
p-Hydroxyphenylacetic acid	Phenylalanine and Tyrosine Metabolism	Amino Acid	HMDB00020	363 ± 233	369 ± 294
Hypoxanthine	Purine Metabolism, (hypo)Xanthine, Inosine containing	Nucleotide	HMDB00157	115910 ± 113051	131970 ± 129017
Inosinic acid	Purine Metabolism, (hypo)Xanthine, Inosine containing	Nucleotide	HMDB00175	1973 ± 2610	2454 ± 4448
Indoxyl sulfate	Tryptophan Metabolism	Amino Acid	HMDB00682	75477 ± 54157	79905 ± 80319
Inosine	Purine Metabolism, (hypo)Xanthine, Inosine containing	Nucleotide	HMDB00195	25561 ± 183111	16082 ± 54817
myo-Inositol	Inositol Metabolism	Lipid	HMDB00211	814 ± 405	824 ± 500
Isocitric acid	TCA Cycle	Energy	HMDB00193	20338 ± 8305	20220 ± 7551
L-Isoleucine	Leucine, Isoleucine and Valine Metabolism	Amino Acid	HMDB00172	446434 ± 83545	447245 ± 84173
Kynurenic acid	Tryptophan Metabolism	Amino Acid	HMDB00715	476 ± 215	487 ± 328
L-Kynurenine	Tryptophan Metabolism	Amino Acid	HMDB00684	3971 ± 1442	3955 ± 1416
L-Lactic acid	Glycolysis, Gluconeogenesis, and Pyruvate Metabolism	Carbohydrate	HMDB00190	334005 ± 135378	342736 ± 148575
Alpha-Lactose	Fructose, Mannose, Galactose, Starch, and Sucrose Metabolism	Carbohydrate	HMDB00186	12317 ± 14248	12196 ± 11428
L-Leucine	Leucine, Isoleucine and Valine Metabolism	Amino Acid	HMDB00687	643393 ± 107308	642269 ± 111043
Lithocholic acid	Secondary Bile Acid Metabolism	Lipid	HMDB00761	4722 ± 3315	4707 ± 3651
L-Lysine	Lysine Metabolism	Amino Acid	HMDB00182	11278 ± 2107	11302 ± 2043
L-Malic acid	TCA Cycle	Energy	HMDB00156	16008 ± 8568	15954 ± 6730
L-Methionine	Methionine, Cysteine, SAM and Taurine Metabolism	Amino Acid	HMDB00696	2642 ± 512	2640 ± 517
Methionine sulfoxide	Methionine, Cysteine, SAM and Taurine Metabolism	Amino Acid	HMDB02005	14823 ± 13263	4303 ± 9142
Ureidopropionic acid	Pyrimidine Metabolism, Uracil containing	Nucleotide	HMDB00026	415 ± 254	418 ± 267
Niacinamide	Nicotinate and Nicotinamide Metabolism	Cofactors and Vitamins	HMDB01406	10607 ± 5195	11081 ± 6115
L-Targinine	Urea cycle; Arginine and Proline Metabolism	Amino Acid	HMDB29416	1960 ± 330	1961 ± 325
Ornithine	Urea cycle; Arginine and Proline Metabolism	Amino Acid	HMDB00214	3394 ± 820	3408 ± 828
Orotic acid	Pyrimidine Metabolism, Orotate containing	Nucleotide	HMDB00226	669 ± 621	673 ± 977
Oxalic acid	Ascorbate and Aldarate Metabolism	Cofactors and Vitamins	HMDB02329	2828 ± 1687	2774 ± 1396
Pantothenic acid	Pantothenate and CoA Metabolism	Cofactors and Vitamins	HMDB00210	16898 ± 10239	17081 ± 11708
D-Ribose 5-phosphate	Pentose Phosphate Metabolism	Carbohydrate	HMDB01548	990 ± 1724	1075 ± 1296
Phosphoenolpyruvic acid	Glycolysis, Gluconeogenesis, and Pyruvate Metabolism	Carbohydrate	HMDB00263	273 ± 179	318 ± 411
L-Phenylalanine	Phenylalanine and Tyrosine Metabolism	Amino Acid	HMDB00159	219047 ± 42959	219264 ± 43240
Phosphocreatine	Creatine metabolism	Amino Acid	HMDB01511	581 ± 237	575 ± 251
L-Pipecolic acid	Lysine Metabolism	Amino Acid	HMDB00716	38457 ± 75607	1410 ± 894
L-Proline	Urea cycle; Arginine and Proline Metabolism	Amino Acid	HMDB00162	28582 ± 5389	28647 ± 5444
Putrescine	Urea cycle; Arginine and Proline Metabolism	Amino Acid	HMDB01414	9198 ± 7895	21699 ± 6270
Pyroglutamic acid	Glutathione Metabolism	Amino Acid	HMDB00267	602 ± 538	607 ± 363
Pyruvic acid	Glycolysis, Gluconeogenesis, and Pyruvate Metabolism	Carbohydrate	HMDB00243	10921 ± 4970	11192 ± 7651
Quinolinic acid	Nicotinate and Nicotinamide Metabolism	Cofactors and Vitamins	HMDB00232	6484 ± 7447	6320 ± 6048
Salicyluric acid	Benzoate Metabolism	Xenobiotics	HMDB00840	48666 ± 504360	7473 ± 22428
Sarcosine	Glycine, Serine and Threonine Metabolism	Amino Acid	HMDB00271	35666 ± 8862	35842 ± 9447
Symmetric dimethylarginine	Urea cycle; Arginine and Proline Metabolism	Amino Acid	HMDB03334	366940 ± 98420	370466 ± 107494
L-Serine	Glycine, Serine and Threonine Metabolism	Amino Acid	HMDB00187	1002 ± 199	996 ± 188
Serotonin	Tryptophan metabolism	Amino Acid	HMDB00259	3112 ± 2328	3010 ± 1828
Sorbitol	Fructose, Mannose, Galactose, Starch, and Sucrose Metabolism	Carbohydrate	HMDB00247	69921 ± 147216	65903 ± 89089
Spermidine	Urea cycle; Arginine and Proline Metabolism	Amino Acid	HMDB01257	552 ± 543	1902 ± 1460
Succinic acid	TCA Cycle	Energy	HMDB00254	49462 ± 41372	47821 ± 20143
Sucrose	Disaccharides and Oligosaccharides	Carbohydrate	HMDB00258	14201 ± 20009	13886 ± 15920
Taurine	Methionine, Cysteine, SAM and Taurine Metabolism	Amino Acid	HMDB00251	9831 ± 2844	9943 ± 2802
Taurocholic acid	Primary Bile Acid Metabolism	Lipid	HMDB00036	1769 ± 2796	1918 ± 3536
Taurodeoxycholic acid	Secondary Bile Acid Metabolism	Lipid	HMDB00896	6419 ± 7061	6529 ± 8468
Trimethylamine N-oxide	Phospholipid Metabolism	Lipid	HMDB00925	3491 ± 2980	3396 ± 2579
L-Tryptophan	Tryptophan Metabolism	Amino Acid	HMDB00929	7546 ± 1226	7514 ± 1230
L-Tyrosine	Phenylalanine and Tyrosine Metabolism	Amino Acid	HMDB00158	60094 ± 12800	59839 ± 13025
Uridine 5'-diphosphate	Pyrimidine metabolism, Uracil containing	Nucleotide	HMDB00295	499 ± 403	511 ± 408
Uridine diphosphate glucose	Pyrimidine metabolism, Uracil containing	Nucleotide	HMDB00286	460 ± 353	462 ± 364
Uracil	Pyrimidine metabolism, Uracil containing	Nucleotide	HMDB00300	5207 ± 3921	5592 ± 5468
Uric acid	Purine Metabolism, (hypo)Xanthine, Inosine containing	Nucleotide	HMDB00289	1016003 ± 290967	999670 ± 241750
Uridine	Pyrimidine metabolism, Uracil containing	Nucleotide	HMDB00296	112532 ± 39510	112277 ± 40085
L-Valine	Leucine, Isoleucine and Valine Metabolism	Amino Acid	HMDB00883	587552 ± 90920	586603 ± 94931
Aminoadipic acid	Lysine Metabolism	Amino Acid	HMDB00510	375 ± 167	372 ± 164
2-Hydroxyglutarate	Fatty Acid(Dicarboxylate)	Lipid	HMDB59655	3853 ± 2011	3784 ± 1643
3-Methyladipic acid	Fatty Acid(Dicarboxylate)	Lipid	HMDB00555	591 ± 268	598 ± 340
3-Phosphoglyceric acid	Glycolysis, Gluconeogenesis, and Pyruvate Metabolism	Carbohydrate	HMDB00807	2634 ± 3153	2688 ± 2202
4-Pyridoxic acid	Vitamin B6 Metabolism	Cofactors and Vitamins	HMDB00017	2192 ± 10532	1870 ± 4876
Xanthine	Purine Metabolism, (hypo)Xanthine, Inosine containing	Nucleotide	HMDB00292	5997 ± 11330	5359 ± 4914
Xanthosine	Purine Metabolism, (hypo)Xanthine, Inosine containing	Nucleotide	HMDB00299	799 ± 568	677 ± 711
